# Epigenetic bookmarking of H_2_S exposure in *Caenorhabditis elegans*

**DOI:** 10.1101/619734

**Authors:** Emily M. Fawcett, Jenna K. Johnson, Chris Braden, Esteli M. Garcia, Dana L. Miller

## Abstract

Physiological memories of environmental stress can serve to predict future environmental changes, allowing the organism to initiate protective mechanisms and survive. Although physiological memories, or bookmarks, of environmental stress have been described in a wide range of organisms, from bacteria to plants to humans, the mechanism by which these memories persist in the absence of stress is still largely unknown. We have discovered that *C. elegans* transiently exposed to low doses of hydrogen sulfide (H_2_S) survive subsequent exposure to otherwise lethal H_2_S concentrations and induce H_2_S-responsive transcripts more robustly than naïve controls. H_2_S bookmarking can occur at any developmental stage and persists through cell divisions and development but is erased by fasting. We show that maintenance of the H_2_S bookmark requires the SET-2 histone methyltransferase and the CoREST-like demethylase complex. We propose a model in which exposure to low doses of H_2_S generates a long-lasting, epigenetic memory by modulating H3K4me2 modifications at specific promoters. Understanding the fundamental aspects of H_2_S bookmarking in this tractable system can provide mechanistic insight into how environmental exposures are translated into the epigenetic landscape in animals.
