## Supplemental Table 1 for "Epigenetic bookmarking of H_2_S exposure in *Caenorhabditis elegans*"

### Sheet: Sheet1
Supplemental Table 1. Strains included in genetic screen.
Gene(s)	Allele(s)	Strain		Gene(s)	Allele(s)	Strain		Gene(s)	Allele(s)	Strain
aak-2	ok594	RB754		crh-1	tz2	YT17		gcy-32	ok995	RB1048
age-1	hx546	TJ1052		crt-1	bz30	ZB1029		gcy-36	db66	AX1297
aha-1	ok1396	VC891		ctbp-1	ok489	RB713		glod-4	gk189	VC343
ahr-1	ju145	CZ2485		ctt-2	ok3438	VC2775		glr-1	n2461	KP4
akt-1	ok525	RB759		daf-1	m40	DR40		gpa-11	pk349	NL787
akt-2	ok393	VC204		daf-16	m27	DR27		gpc-1	pe372	JN372
aqp-11	ok3578	RB2570		daf-18	e1375	CB1375		gpc-1	pk298	NL792
aqp-2	ok2159	RB1715		daf-18	ok480	RB712		gst-4	ok2358	RB1823
aqp-4	ok2587	RB1967		daf-2	e1370	CB1370		ham-3	tm3309	OH11704
aqp-8	ok2800	RB2115		daf-2	m41	DR1564		hat-1	ok1265	VC764
aqp-9	ok2487	RB1914		daf-2	e1371	DR1568		hcf-1	ok559	RB777
atg-18	gk378	VC893		daf-2	e1368	DR1572		hda-1	e1795	CB5535
avr-15	ad1051	JD105		daf-21	p673	PR673		hda-1	ok1595	VC1137
bbs-1	ok1111	VC837		daf-21	ok1333	VC914		hda-2	ok1479	VC983
bbs-2	ok3035	RB2242		daf-3	mgdf90	GR1311		hda-3	ok1991	RB1618
bbs-2	ok2053	VC1569		daf-5	e1386	CB1386		hda-4	ok518	RB758
bbs-5	gk537	VC1316		dcr-1	ok247	BB1		hda-6	ok3311	RB2416
bbs-8	ut306	JC2159		dcr-1	bn74	BB1		hen-1	tm501	JC2154
bbs-8	nx77	MX52		dc-1	ok247	PD8753		hif-1	ia04	ZG31
bbs-9	gk471	VC1062		dcr-1	mg375	YY470		his-24	ok1024	RB1067
bec-1	ok700	VC424		dhs-28	ok450	VS8		hsp-4	gk514	VC1099
C12C8.2	ok3066	RB2264		dhs-6	ok637	RB822		htz-1	ok3100	VC2402
C17E4.6	ok2296	VC1787		dnj-7	ok1495	VC998		htz-1.2	tm2469	EKM11
cct-6	ok2904	VC2279		dp-5;lin-53	e61;n833	MT8840		ife-2	ok306	RB579
ced-1	e1735	CB3203		dpl-1	zu35	JJ1550		isp-1	qm150	MQ887
ced-2	e1752	CB3257		dpy-11;mes-4;unc-76	e224;bn23;e911	SS268		ISP-1	qm150	MQ887
ced-3	n717	MT1522		dpy-30	y228	TY1936		isp-1	gk267	VC520
ced-4	n1162	MT2547		eat-2	ad1116	DA1116		isw-1	n3297	MT16012
ced-6	n1813	MT4433		eat-2	ad465	DA465		isw-1	n4066	MT13516
ced-7	n1892	MT4982		eat-3;him-8	ad631	DA631		kin-29;hda-4	oy39;oy59	PY2285
ceh-36	ks86	FK311		eat-6	ad792	DA792		let-363/hT2	ok3018	VC2312
cep-1	w40	JR1279		egl-4	ad450	DA521		let-418	n3536	MT14390
ce-1	w40	JR1279		ent-2	ok235	VC1169		let-526	h185	KR499
cep-1	gk138	TJ1		eri-1	mg366	GR1373		lin-15	n765	CX7102
cep-1	gk138	VC172		F13H8.9	ok3172	RB2336		lin-49	sa470	JT8132
che-1;fer-1	e1034	CB1034		F59A7.9	ok3359	RB2436		lin-49;him-5	sa470;e1490	JT8132
che-11	qa5000	XA5000		fbxb-8	ok2340	RB1806		lrn-1	mm93	UT1
che-3	e1124	CB1124		frh-1/mIn1	ok610	VC389		lrn-2	mm99	UT2
clk-1	e2519	CB4876		gas-1	fc21	CW152		maoc-1	ok2645	RB2000
cpz-2	ok1012	RB1062		gcs-1	ok436	VC337		mdt-15	tm2182	XA7702
Gene(s)	Allele(s)	Strain		Gene(s)	Allele(s)	Strain		Gene(s)	Allele(s)	Strain
mes-1		LT8193		odr-3	n2150	CX2205		set-25	n5021	MT17463
mes-1	bn7	SS149		odr-4	n2144	MT5300		sir-2.1	ok434	VC199
mes-1	bn74			odr-7	ky4	CX4		sir-2.1	ok434	VC199
mes-2	bn11	SS186		osm-3	p802	PR802		sir-2.1 OX	gein3	LG100
mes-2;unc-4	bn11;e120	SS186		osm-5	p813	PR813		sir-2.1::GFP	ieex3294	UL3294
mes-3	bn21	SS222		osm-7	n1515	MT3564		sir-2.1::GFP	eeex3295	UL3295
mes-3;sDp2	bn35	SS262		osm-9	ky10	CX10		sir-2.3	ok444	RB654
mes-4	bn23	SS268		osm-9;ocr-2;ocr-1	ak47;ky10;ak46	FG125		skn-1	zu169	EU35
mes-4	ok2326	VC1874		otls114;lsy-12	ot89	OH4974		skn-1 (non-Unc)	zu135	EU31
mes-4;dpy-11	e224;bn23	SS268		pbrm-1	tm415	HS1222		skn-1/nT1 (Unc)	zu169	EU35
mes-6	bn66	SS360		pcaf-1	ok1690	VC1250		smo-1	ok359	VC186
met-1;met-2	n4337;n4256	MT14171		pmk-1	km25	KU25		snfc-5	ok622	RB810
met-2	n4256	MT13293		pmk-2	gk21	VC36		sphk-1	ok1097	VC916
met-2	ok2307	RB1789		pnk-1	ok1435	VC927		spr-5	by134	BR3417
met-2;hpl-1	n4256;n4317	MT14378		pps-1/nT1	ok1625	VC1145		sra-11	ok630	RB816
met-2;hpl-2	n4256;tm1489	MT15606		PPT-1	gk140	VC184		sra-11	ok898	RB894
mev-1	kn1	TK22		prdx-2	gk169	VC289		sra-11	ok899	RB895
mev-2	kn2	TK93		prdx-3	gk529	VC1151		sra-13	zh13	AH159
mev-3	kn10	TK66		psa-1	os22	HS304		ssl-1	n4077	MT12963
mig-5;cct-1	ok280	JK3172		psa-4	os13	HS184		T25D3.3	ok2986	RB2206
mrg-1	qa6200	XA6226		rab-10	ok1494	VC1026		tax-2	p671	PR671
mrg-1	tm1227	XA6227		rbr-2	ok2544	RB1941		tax-4	p678	PR678
mrg-1	qa6200	XA6226		rde-1	ne219	WM27		tir-1	ok1052	RB1085
mrg-1	tm1227	XA6227		rde-2	pk716	NL3531		tph-1	n4622	MT14984
mut-16	ok700	NL1800		rde-4	ne301	WM49		trx-1	ok1449	RB1332
mut-16	ok710	NL1810		rhr-1	ok432	PK2016		trx-2	ok1526	RB1359
mut-2	r459	TW332		rhr-2	ok403	PK2010		trxr-1	ok2380	RB1961
mut-2	r459	TW332		rpn-1	ok2259	VC1720		trxr-2	ok2267	RB1764
mut-2;dpy-19	r459	MT3126		rpn-10	ok1865	VC1369		ttx-1	p767	PR767
mut-6	st702	ML665		rpn-9	gk401	VC984		ttx-3	ks5	FK134
mut-6	st702	NL665		rrf-1	pk1417	MAH23		ttx-3	ot22	OH161
mut-7	pk204	NL917		RRF-1	pk1417	MAH23		unc-101;gsk-3	st216;nr2047	WM104
mut-8	pk1657	NL3531		rsks-1	ok1255	RB1206		unc-24	e1172	CB1172
mut-9	pk734	NL1834		sams-1	ok3033	RB2240		unc-24	e138	CB138
ncl-1	e1942	CF2218		sbp-1	ep79	CE541		unc-37	e262	CB262
nhr-49	nr2041	STE68		sbp-1	ep176	CE833		unc-43	n498	MT1092
nmr-1	ak4	VM487		sdhb-1	gk165	VC294		unc-95	ok893	VC627
npr-1	ky13	CX4148		sek-1	km4	KU4		utx-1	ok3553	VC2862
npr-1	g320	DA650		selb-1	ok2572	RB1956		wdr-5.1	ok1417	RB1304
nsy-1	ag3	AU3		set-2	n4589	MT14851		xnp-1	tm678	IG256
odr-1	n1936	CX2065		set-25	n5021	MT17463		xnp-1	fd2	WY184
Gene(s)	Allele(s)	Strain
Y57A10C.6	ok693	RB859
Y57A10C.6	ok693	RB859
Y7A9A.1	ok2835	RB2131
Y9C9A.16	ok3440	RB2485
